# Structure-function analyses of dual-BON domain protein DolP identifies phospholipid binding as a new mechanism for protein localisation

**DOI:** 10.1101/2020.08.10.244616

**Authors:** J. A. Bryant, F. C. Morris, T. J. Knowles, R. Maderbocus, E. Heinz, G. Boelter, D. Alodaini, A. Colyer, P. J. Wotherspoon, K. A. Staunton, M. Jeeves, D. F. Browning, Y. R. Sevastsyanovich, T. J. Wells, A. E. Rossiter, V. N. Bavro, P. Sridhar, D. G. Ward, Z-S. Chong, C. Icke, A. Teo, S-S. Chng, D. I. Roper, T. Lithgow, A. F. Cunningham, M. Banzhaf, M. Overduin, I. R. Henderson

## Abstract

The Gram-negative outer membrane envelops the bacterium and functions as a permeability barrier against antibiotics, detergents and environmental stresses. Some virulence factors serve to maintain the integrity of the outer membrane, including DolP (formerly YraP) a protein of unresolved structure and function. Here we reveal DolP is a lipoprotein functionally conserved among Gram-negative bacteria and that loss of DolP increases membrane fluidity. We present the NMR solution structure for DolP, which is composed of two BON domains that form an interconnected opposing pair. The C-terminal BON domain binds to anionic phospholipids through an extensive membrane:protein interface providing evidence of subcellular localization of these phospholipids within the outer membrane. This interaction is essential for DolP function and is required for sub-cellular localization of the protein to the cell division site. The structure of DolP provides a new target for developing therapies that disrupt the integrity of the bacterial cell envelope.
