## Supplementary Table 4 for "Structure-function analyses of dual-BON domain protein DolP identifies phospholipid binding as a new mechanism for protein localisation"

### Sheet: Sheet1
Table 4. Mass spectrometry of outer membrane fractions to assess presence of protein
common.Accession	norm ko/wt 1	2.norm ko/wt	3.norm ko/wt	ave	SE
YRAP_ECOLI	0.152174	0.106061	0.0512821	0.103172	0.0291953
LAMB_ECOBW	1.30435	0.815068	0.5	0.873139	0.234281
AG43_ECOLI	0.956522	0.959677	0.705128	0.873776	0.0844287
ENO_ECOBW	0.652174	1.04386	0.987179	0.894404	0.12236
MLAC_ECOLI	0.913043	0.983471	0.794872	0.897129	0.0550876
OMPF_ECOLI	1.28261	0.922481	0.628205	0.944431	0.189453
TPX_ECOLI	0.695652	0.922481	1.30769	0.975275	0.178854
SKP_ECOLI	1.32609	1.0531	0.705128	1.0281	0.179903
YBJP_ECOLI	1.78261	0.563981	0.782051	1.04288	0.375628
YEDD_ECOLI	1.5	1.13333	0.74359	1.12564	0.21865
NLPD_ECOLI	1.41304	1.08182	0.923077	1.13931	0.144504
BAME_ECOLI	1.71739	0.991667	0.74359	1.15088	0.292513
YDGH_ECOLI	1.54348	1.12264	0.794872	1.15366	0.216917
YBGF_ECOLI	1.32609	1.19	0.948718	1.15493	0.11047
LPOB_ECOLI	1.76087	1.01709	0.705128	1.16103	0.31352
TAMA_ECOLI	1.71739	1.04386	0.782051	1.1811	0.278923
LPOA_ECOLI	1.67391	1.03478	0.858974	1.18922	0.247895
MLTA_ECOLI	1.86957	0.96748	0.846154	1.22773	0.323204
OMPT_ECOLI	1.71739	1.15534	0.833333	1.23535	0.258629
SLYB_ECOLI	1.47826	1.4	0.858974	1.24575	0.194931
PAL_ECOLI	1.6087	1.2268	0.935897	1.25713	0.195042
OMPA_ECOLI	1.76087	1.09174	0.923077	1.25856	0.256133
YAJG_ECOLI	1.78261	1.13333	0.871795	1.26258	0.271075
PA1_ECO57	1.84783	1.11215	0.871795	1.27726	0.293949
YEAY_ECOLI	1.73913	1.26596	0.846154	1.28375	0.258239
BAMC_ECOLI	1.78261	1.23958	0.858974	1.29372	0.268319
TOLC_ECOLI	1.84783	1.12264	0.923077	1.29785	0.281292
FADL_ECO57	1.93478	1	0.961538	1.29877	0.318575
YNCD_ECOLI	1.93478	1.11215	0.858974	1.30197	0.325123
BAMB_ECOLI	1.84783	1.08182	1	1.30988	0.270327
YNFB_ECO5E	1.58696	1.12264	1.23077	1.31346	0.140434
OMPW_ECOLI	2.28261	1.16667	0.5	1.31643	0.520631
FEPA_ECOLI	2.1087	0.815068	1.03846	1.32074	0.399693
YBHC_ECOLI	1.86957	1.27957	0.820513	1.32322	0.303981
YDCL_ECOLI	1.58696	1.35227	1.03846	1.3259	0.159073
MIPA_ECOLI	1.5	0.97541	1.55128	1.34223	0.184225
MLAA_ECOLI	1.8913	1.27957	0.884615	1.35183	0.293191
BAMD_ECOLI	1.97826	1.2268	0.884615	1.36323	0.323376
RLPA_ECOLI	2	0.952	1.14103	1.36434	0.322862
OMPX_ECOLI	2.19565	1.23958	0.666667	1.3673	0.446504
YGGG_ECOLI	2.04348	1.2268	0.974359	1.41488	0.323019
SLP_ECOLI	2.23913	1.0625	0.948718	1.41678	0.412973
OMPC_ECOLI	2.21739	1.13333	1	1.45024	0.385958
LOLB_ECOBW	1.45652	1.88889	1.03846	1.46129	0.2458
LPP_ECOLI	2.86957	1	0.538462	1.46934	0.713521
TSX_ECOLI	1.65217	1.14423	1.62821	1.47487	0.16566
YIAD_ECOLI	2.08696	1.4	0.974359	1.48711	0.324503
EMTA_ECOLU	2.23913	1.25263	1.03846	1.51007	0.370172
FHUA_ECOLI	2.23913	1.4	0.987179	1.5421	0.368762
LPTE_ECOLC	1.8913	0.82069	2.12821	1.6134	0.402688
FECA_ECOLI	2.47826	1.46914	0.961538	1.63631	0.446276
HSLJ_ECOLI	2.06522	1.91935	1	1.66152	0.333827
ECNB_ECOLI	2.95652	1.36782	1.23077	1.8517	0.554481
